# Na^+^/H^+^ antiport across the thylakoid membrane is functionally conserved in the Chloroplastida *Arabidopsis*

**DOI:** 10.64898/2026.11.22.768382

**Authors:** Eduard Windenbach, Pedro Barreto, Josha Ebeling, Quang Huy Nguyen, Geoffry A. Davis, Deserah D. Strand, Charlotte Seydel, Benjamin Brandt, Bettina Bölter, Susanne Mühlbauer, Lorenz Holzner, Beata Szulc, Andreas Klingl, Serena Schwenkert, Heinrich Jung, Ute Krämer, Markus Schwarzländer, Anna Matuszynska, Ute Armbruster, Hans-Henning Kunz

**Author notes:** Corresponding author: Hans-Henning Kunz.

## Abstract

In nature, plants experience frequently changing light conditions. To balance photoprotection and photosynthetic efficiency, chloroplasts dynamically regulate proton-motive force (PMF) partitioning through thylakoid ion transport proteins. While the roles of K^+^ and Cl^-^ transport in PMF regulation are established in *Arabidopsis thaliana*, the contribution of Na^+^ flux remains unexplored. Here, we identify NHD1 as a thylakoid-localized transporter that mediates pH-dependent Na^+^/H^+^ antiport in a heterologous system with a K_m_ of approximately 2 mM. Unlike other characterized thylakoid ion transport proteins, NHD1 loss does not alter photosynthesis when plants are grown under control light. However, prolonged fluctuating-light exposure uncovered pronounced physiological consequences of NHD1 deficiency: null mutants exhibit delayed non-photochemical quenching (NPQ) relaxation, reduced photosystem II quantum yield, altered chloroplast ultrastructure, and significantly impaired growth. Also, higher-order mutants lacking NHD1, K^+^/H^+^ exchanger KEA3, and voltage-dependent chloride channel VCCN1, exhibit stronger photosynthetic responses than the respective single mutants, suggesting partial functional redundancy among these thylakoid ion transporters. Together, our findings establish Na^+^/H^+^ exchange via NHD1 as a previously unrecognized, conserved component of thylakoid ion homeostasis, highlighting its importance for long-term photosynthetic acclimation to dynamic light environments, and expanding the repertoire of PMF-regulating transporters.

**One-sentence summary:** NHD1-mediated Na^+^/H^+^ exchange across the thylakoid membrane is conserved in Chloroplastida and required for long-term acclimation to dynamic light environments.
