## Supplementary material for "Na^+^/H^+^ antiport across the thylakoid membrane is functionally conserved in the Chloroplastida *Arabidopsis*": Table S2

### Sheet: Day1
Fig. 4, S4 - Complete statistical analysis
NPQ - Day 1
Compare column means (main column effect)
Number of families	1
Number of comparisons per family	28
Alpha	0.05
Tukey's multiple comparisons test	Mean diff,	95,00% CI of diff,	Below threshold?	Summary	Adjusted P Value
WT vs. nhd1-3	-0.03132	-0,07561 to 0,01298	No	ns	0.386
WT vs. nhd1-4	-0.02927	-0,08380 to 0,02525	No	ns	0.7325
WT vs. kea3-1	-0.05931	-0,1062 to -0,01245	Yes	**	0.0032
WT vs. kea3-1nhd1-3	-0.1028	-0,1508 to -0,05489	Yes	****	<0,0001
WT vs. vccn1	-0.05288	-0,09878 to -0,006979	Yes	*	0.0114
WT vs. vccn1kea3-1	-0.1117	-0,1597 to -0,06379	Yes	****	<0,0001
WT vs. vccn1kea3-1nhd1-3	-0.06964	-0,1155 to -0,02374	Yes	***	0.0001
nhd1-3 vs. nhd1-4	0.002043	-0,05303 to 0,05711	No	ns	>0,9999
nhd1-3 vs. kea3-1	-0.02799	-0,07548 to 0,01950	No	ns	0.6279
nhd1-3 vs. kea3-1nhd1-3	-0.07153	-0,1201 to -0,02296	Yes	***	0.0002
nhd1-3 vs. vccn1	-0.02156	-0,06810 to 0,02498	No	ns	0.8548
nhd1-3 vs. vccn1kea3-1	-0.08043	-0,1290 to -0,03186	Yes	****	<0,0001
nhd1-3 vs. vccn1kea3-1nhd1-3	-0.03832	-0,08486 to 0,008224	No	ns	0.1966
nhd1-4 vs. kea3-1	-0.03003	-0,08718 to 0,02712	No	ns	0.7536
nhd1-4 vs. kea3-1nhd1-3	-0.07357	-0,1316 to -0,01552	Yes	**	0.0031
nhd1-4 vs. vccn1	-0.0236	-0,07997 to 0,03276	No	ns	0.9096
nhd1-4 vs. vccn1kea3-1	-0.08247	-0,1405 to -0,02442	Yes	***	0.0005
nhd1-4 vs. vccn1kea3-1nhd1-3	-0.04036	-0,09673 to 0,01600	No	ns	0.3687
kea3-1 vs. kea3-1nhd1-3	-0.04354	-0,09445 to 0,007374	No	ns	0.1583
kea3-1 vs. vccn1	0.006429	-0,04255 to 0,05541	No	ns	>0,9999
kea3-1 vs. vccn1kea3-1	-0.05244	-0,1034 to -0,001527	Yes	*	0.0381
kea3-1 vs. vccn1kea3-1nhd1-3	-0.01033	-0,05931 to 0,03866	No	ns	0.9983
kea3-1nhd1-3 vs. vccn1	0.04997	-6,477e-005 to 0,1000	No	ns	0.0506
kea3-1nhd1-3 vs. vccn1kea3-1	-0.008901	-0,06082 to 0,04302	No	ns	0.9996
kea3-1nhd1-3 vs. vccn1kea3-1nhd1-3	0.03321	-0,01682 to 0,08324	No	ns	0.4723
vccn1 vs. vccn1kea3-1	-0.05887	-0,1089 to -0,008837	Yes	**	0.0087
vccn1 vs. vccn1kea3-1nhd1-3	-0.01676	-0,06483 to 0,03131	No	ns	0.9651
vccn1kea3-1 vs. vccn1kea3-1nhd1-3	0.04211	-0,007921 to 0,09214	No	ns	0.1738
Test details	Mean 1	Mean 2	Mean diff,	SE of diff,	N1	N2	q	DF
WT vs. nhd1-3	0.1625	0.1938	-0.03132	0.0146	272	256	3.034	1673
WT vs. nhd1-4	0.1625	0.1917	-0.02927	0.01797	272	128	2.304	1673
WT vs. kea3-1	0.1625	0.2218	-0.05931	0.01544	272	208	5.432	1673
WT vs. kea3-1nhd1-3	0.1625	0.2653	-0.1028	0.0158	272	192	9.205	1673
WT vs. vccn1	0.1625	0.2153	-0.05288	0.01512	272	224	4.944	1673
WT vs. vccn1kea3-1	0.1625	0.2742	-0.1117	0.0158	272	192	10	1673
WT vs. vccn1kea3-1nhd1-3	0.1625	0.2321	-0.06964	0.01512	272	224	6.511	1673
nhd1-3 vs. nhd1-4	0.1938	0.1917	0.002043	0.01815	256	128	0.1592	1673
nhd1-3 vs. kea3-1	0.1938	0.2218	-0.02799	0.01565	256	208	2.53	1673
nhd1-3 vs. kea3-1nhd1-3	0.1938	0.2653	-0.07153	0.016	256	192	6.321	1673
nhd1-3 vs. vccn1	0.1938	0.2153	-0.02156	0.01534	256	224	1.988	1673
nhd1-3 vs. vccn1kea3-1	0.1938	0.2742	-0.08043	0.016	256	192	7.107	1673
nhd1-3 vs. vccn1kea3-1nhd1-3	0.1938	0.2321	-0.03832	0.01534	256	224	3.533	1673
nhd1-4 vs. kea3-1	0.1917	0.2218	-0.03003	0.01883	128	208	2.255	1673
nhd1-4 vs. kea3-1nhd1-3	0.1917	0.2653	-0.07357	0.01913	128	192	5.439	1673
nhd1-4 vs. vccn1	0.1917	0.2153	-0.0236	0.01857	128	224	1.797	1673
nhd1-4 vs. vccn1kea3-1	0.1917	0.2742	-0.08247	0.01913	128	192	6.098	1673
nhd1-4 vs. vccn1kea3-1nhd1-3	0.1917	0.2321	-0.04036	0.01857	128	224	3.073	1673
kea3-1 vs. kea3-1nhd1-3	0.2218	0.2653	-0.04354	0.01678	208	192	3.67	1673
kea3-1 vs. vccn1	0.2218	0.2153	0.006429	0.01614	208	224	0.5633	1673
kea3-1 vs. vccn1kea3-1	0.2218	0.2742	-0.05244	0.01678	208	192	4.42	1673
kea3-1 vs. vccn1kea3-1nhd1-3	0.2218	0.2321	-0.01033	0.01614	208	224	0.9049	1673
kea3-1nhd1-3 vs. vccn1	0.2653	0.2153	0.04997	0.01649	192	224	4.286	1673
kea3-1nhd1-3 vs. vccn1kea3-1	0.2653	0.2742	-0.008901	0.01711	192	192	0.7358	1673
kea3-1nhd1-3 vs. vccn1kea3-1nhd1-3	0.2653	0.2321	0.03321	0.01649	192	224	2.849	1673
vccn1 vs. vccn1kea3-1	0.2153	0.2742	-0.05887	0.01649	224	192	5.05	1673
vccn1 vs. vccn1kea3-1nhd1-3	0.2153	0.2321	-0.01676	0.01584	224	224	1.496	1673
vccn1kea3-1 vs. vccn1kea3-1nhd1-3	0.2742	0.2321	0.04211	0.01649	192	224	3.612	1673
YII-Day1
Compare column means (main column effect)
Number of families	1
Number of comparisons per family	28
Alpha	0.05
Tukey's multiple comparisons test	Mean diff,	95,00% CI of diff,	Below threshold?	Summary	Adjusted P Value
WT vs. nhd1-3	0.008882	-0,0005135 to 0,01828	No	ns	0.0797
WT vs. nhd1-4	-0.001267	-0,01283 to 0,01030	No	ns	>0,9999
WT vs. kea3-1	0.01114	0,001206 to 0,02108	Yes	*	0.0157
WT vs. kea3-1nhd1-3	0.009723	-0,0004471 to 0,01989	No	ns	0.0729
WT vs. vccn1	-0.001436	-0,01117 to 0,008299	No	ns	0.9998
WT vs. vccn1kea3-1	0.002546	-0,007624 to 0,01272	No	ns	0.995
WT vs. vccn1kea3-1nhd1-3	0.007876	-0,001859 to 0,01761	No	ns	0.2157
nhd1-3 vs. nhd1-4	-0.01015	-0,02183 to 0,001532	No	ns	0.1435
nhd1-3 vs. kea3-1	0.002263	-0,007809 to 0,01233	No	ns	0.9975
nhd1-3 vs. kea3-1nhd1-3	0.0008411	-0,009460 to 0,01114	No	ns	>0,9999
nhd1-3 vs. vccn1	-0.01032	-0,02019 to -0,0004467	Yes	*	0.0331
nhd1-3 vs. vccn1kea3-1	-0.006336	-0,01664 to 0,003965	No	ns	0.5742
nhd1-3 vs. vccn1kea3-1nhd1-3	-0.001006	-0,01088 to 0,008866	No	ns	>0,9999
nhd1-4 vs. kea3-1	0.01241	0,0002902 to 0,02453	Yes	*	0.0403
nhd1-4 vs. kea3-1nhd1-3	0.01099	-0,001322 to 0,02330	No	ns	0.1205
nhd1-4 vs. vccn1	-0.0001696	-0,01212 to 0,01179	No	ns	>0,9999
nhd1-4 vs. vccn1kea3-1	0.003813	-0,008499 to 0,01612	No	ns	0.9821
nhd1-4 vs. vccn1kea3-1nhd1-3	0.009143	-0,002812 to 0,02110	No	ns	0.2826
kea3-1 vs. kea3-1nhd1-3	-0.001421	-0,01222 to 0,009377	No	ns	>0,9999
kea3-1 vs. vccn1	-0.01258	-0,02297 to -0,002191	Yes	**	0.006
kea3-1 vs. vccn1kea3-1	-0.008599	-0,01940 to 0,002200	No	ns	0.2338
kea3-1 vs. vccn1kea3-1nhd1-3	-0.003268	-0,01366 to 0,007121	No	ns	0.9804
kea3-1nhd1-3 vs. vccn1	-0.01116	-0,02177 to -0,0005478	Yes	*	0.0312
kea3-1nhd1-3 vs. vccn1kea3-1	-0.007177	-0,01819 to 0,003835	No	ns	0.4972
kea3-1nhd1-3 vs. vccn1kea3-1nhd1-3	-0.001847	-0,01246 to 0,008765	No	ns	0.9995
vccn1 vs. vccn1kea3-1	0.003982	-0,006629 to 0,01459	No	ns	0.9482
vccn1 vs. vccn1kea3-1nhd1-3	0.009313	-0,0008826 to 0,01951	No	ns	0.1028
vccn1kea3-1 vs. vccn1kea3-1nhd1-3	0.00533	-0,005281 to 0,01594	No	ns	0.7943
Test details	Mean 1	Mean 2	Mean diff,	SE of diff,	N1	N2	q	DF
WT vs. nhd1-3	0.6112	0.6023	0.008882	0.003096	272	256	4.057	1673
WT vs. nhd1-4	0.6112	0.6125	-0.001267	0.003811	272	128	0.47	1673
WT vs. kea3-1	0.6112	0.6001	0.01114	0.003275	272	208	4.813	1673
WT vs. kea3-1nhd1-3	0.6112	0.6015	0.009723	0.003351	272	192	4.103	1673
WT vs. vccn1	0.6112	0.6126	-0.001436	0.003208	272	224	0.6332	1673
WT vs. vccn1kea3-1	0.6112	0.6087	0.002546	0.003351	272	192	1.074	1673
WT vs. vccn1kea3-1nhd1-3	0.6112	0.6033	0.007876	0.003208	272	224	3.472	1673
nhd1-3 vs. nhd1-4	0.6023	0.6125	-0.01015	0.003849	256	128	3.729	1673
nhd1-3 vs. kea3-1	0.6023	0.6001	0.002263	0.003319	256	208	0.9641	1673
nhd1-3 vs. kea3-1nhd1-3	0.6023	0.6015	0.0008411	0.003394	256	192	0.3505	1673
nhd1-3 vs. vccn1	0.6023	0.6126	-0.01032	0.003253	256	224	4.486	1673
nhd1-3 vs. vccn1kea3-1	0.6023	0.6087	-0.006336	0.003394	256	192	2.64	1673
nhd1-3 vs. vccn1kea3-1nhd1-3	0.6023	0.6033	-0.001006	0.003253	256	224	0.4372	1673
nhd1-4 vs. kea3-1	0.6125	0.6001	0.01241	0.003994	128	208	4.395	1673
nhd1-4 vs. kea3-1nhd1-3	0.6125	0.6015	0.01099	0.004057	128	192	3.831	1673
nhd1-4 vs. vccn1	0.6125	0.6126	-0.0001696	0.003939	128	224	0.0609	1673
nhd1-4 vs. vccn1kea3-1	0.6125	0.6087	0.003813	0.004057	128	192	1.329	1673
nhd1-4 vs. vccn1kea3-1nhd1-3	0.6125	0.6033	0.009143	0.003939	128	224	3.282	1673
kea3-1 vs. kea3-1nhd1-3	0.6001	0.6015	-0.001421	0.003558	208	192	0.565	1673
kea3-1 vs. vccn1	0.6001	0.6126	-0.01258	0.003423	208	224	5.197	1673
kea3-1 vs. vccn1kea3-1	0.6001	0.6087	-0.008599	0.003558	208	192	3.418	1673
kea3-1 vs. vccn1kea3-1nhd1-3	0.6001	0.6033	-0.003268	0.003423	208	224	1.35	1673
kea3-1nhd1-3 vs. vccn1	0.6015	0.6126	-0.01116	0.003497	192	224	4.513	1673
kea3-1nhd1-3 vs. vccn1kea3-1	0.6015	0.6087	-0.007177	0.003629	192	192	2.797	1673
kea3-1nhd1-3 vs. vccn1kea3-1nhd1-3	0.6015	0.6033	-0.001847	0.003497	192	224	0.7469	1673
vccn1 vs. vccn1kea3-1	0.6126	0.6087	0.003982	0.003497	224	192	1.611	1673
vccn1 vs. vccn1kea3-1nhd1-3	0.6126	0.6033	0.009313	0.003359	224	224	3.92	1673
vccn1kea3-1 vs. vccn1kea3-1nhd1-3	0.6087	0.6033	0.00533	0.003497	192	224	2.156	1673

### Sheet: Day2
Fig. 4, S4 - Complete statistical analysis
NPQ - Day 2
Compare column means (main column effect)
Number of families	1
Number of comparisons per family	28
Alpha	0.05
Tukey's multiple comparisons test	Mean diff,	95,00% CI of diff,	Below threshold?	Summary	Adjusted P Value
WT vs. nhd1-3	-0.07843	-0,1272 to -0,02965	Yes	****	<0,0001
WT vs. nhd1-4	-0.008327	-0,06837 to 0,05172	No	ns	0.9999
WT vs. kea3-1	-0.3384	-0,3900 to -0,2868	Yes	****	<0,0001
WT vs. kea3-1nhd1-3	-0.5111	-0,5639 to -0,4583	Yes	****	<0,0001
WT vs. vccn1	0.06994	0,01940 to 0,1205	Yes	***	0.0007
WT vs. vccn1kea3-1	-0.3236	-0,3764 to -0,2708	Yes	****	<0,0001
WT vs. vccn1kea3-1nhd1-3	-0.4004	-0,4510 to -0,3499	Yes	****	<0,0001
nhd1-3 vs. nhd1-4	0.0701	0,009462 to 0,1307	Yes	*	0.0109
nhd1-3 vs. kea3-1	-0.26	-0,3123 to -0,2077	Yes	****	<0,0001
nhd1-3 vs. kea3-1nhd1-3	-0.4326	-0,4861 to -0,3792	Yes	****	<0,0001
nhd1-3 vs. vccn1	0.1484	0,09712 to 0,1996	Yes	****	<0,0001
nhd1-3 vs. vccn1kea3-1	-0.2452	-0,2987 to -0,1917	Yes	****	<0,0001
nhd1-3 vs. vccn1kea3-1nhd1-3	-0.322	-0,3732 to -0,2707	Yes	****	<0,0001
nhd1-4 vs. kea3-1	-0.3301	-0,3930 to -0,2672	Yes	****	<0,0001
nhd1-4 vs. kea3-1nhd1-3	-0.5027	-0,5667 to -0,4388	Yes	****	<0,0001
nhd1-4 vs. vccn1	0.07827	0,01620 to 0,1403	Yes	**	0.0033
nhd1-4 vs. vccn1kea3-1	-0.3153	-0,3792 to -0,2514	Yes	****	<0,0001
nhd1-4 vs. vccn1kea3-1nhd1-3	-0.3921	-0,4541 to -0,3300	Yes	****	<0,0001
kea3-1 vs. kea3-1nhd1-3	-0.1726	-0,2287 to -0,1166	Yes	****	<0,0001
kea3-1 vs. vccn1	0.4084	0,3544 to 0,4623	Yes	****	<0,0001
kea3-1 vs. vccn1kea3-1	0.01482	-0,04124 to 0,07088	No	ns	0.9931
kea3-1 vs. vccn1kea3-1nhd1-3	-0.06197	-0,1159 to -0,008028	Yes	*	0.0117
kea3-1nhd1-3 vs. vccn1	0.581	0,5259 to 0,6361	Yes	****	<0,0001
kea3-1nhd1-3 vs. vccn1kea3-1	0.1874	0,1303 to 0,2446	Yes	****	<0,0001
kea3-1nhd1-3 vs. vccn1kea3-1nhd1-3	0.1107	0,05556 to 0,1657	Yes	****	<0,0001
vccn1 vs. vccn1kea3-1	-0.3936	-0,4487 to -0,3385	Yes	****	<0,0001
vccn1 vs. vccn1kea3-1nhd1-3	-0.4704	-0,5233 to -0,4174	Yes	****	<0,0001
vccn1kea3-1 vs. vccn1kea3-1nhd1-3	-0.07679	-0,1319 to -0,02170	Yes	***	0.0006
Test details	Mean 1	Mean 2	Mean diff,	SE of diff,	N1	N2	q	DF
WT vs. nhd1-3	0.7351	0.8136	-0.07843	0.01608	544	512	6.896	3353
WT vs. nhd1-4	0.7351	0.7435	-0.008327	0.0198	544	256	0.5948	3353
WT vs. kea3-1	0.7351	1.074	-0.3384	0.01701	544	416	28.13	3353
WT vs. kea3-1nhd1-3	0.7351	1.246	-0.5111	0.01741	544	384	41.51	3353
WT vs. vccn1	0.7351	0.6652	0.06994	0.01667	544	448	5.935	3353
WT vs. vccn1kea3-1	0.7351	1.059	-0.3236	0.01741	544	384	26.29	3353
WT vs. vccn1kea3-1nhd1-3	0.7351	1.136	-0.4004	0.01667	544	448	33.98	3353
nhd1-3 vs. nhd1-4	0.8136	0.7435	0.0701	0.01999	512	256	4.958	3353
nhd1-3 vs. kea3-1	0.8136	1.074	-0.26	0.01724	512	416	21.33	3353
nhd1-3 vs. kea3-1nhd1-3	0.8136	1.246	-0.4326	0.01763	512	384	34.7	3353
nhd1-3 vs. vccn1	0.8136	0.6652	0.1484	0.0169	512	448	12.42	3353
nhd1-3 vs. vccn1kea3-1	0.8136	1.059	-0.2452	0.01763	512	384	19.66	3353
nhd1-3 vs. vccn1kea3-1nhd1-3	0.8136	1.136	-0.322	0.0169	512	448	26.95	3353
nhd1-4 vs. kea3-1	0.7435	1.074	-0.3301	0.02075	256	416	22.5	3353
nhd1-4 vs. kea3-1nhd1-3	0.7435	1.246	-0.5027	0.02108	256	384	33.73	3353
nhd1-4 vs. vccn1	0.7435	0.6652	0.07827	0.02047	256	448	5.409	3353
nhd1-4 vs. vccn1kea3-1	0.7435	1.059	-0.3153	0.02108	256	384	21.16	3353
nhd1-4 vs. vccn1kea3-1nhd1-3	0.7435	1.136	-0.3921	0.02047	256	448	27.09	3353
kea3-1 vs. kea3-1nhd1-3	1.074	1.246	-0.1726	0.01849	416	384	13.21	3353
kea3-1 vs. vccn1	1.074	0.6652	0.4084	0.01779	416	448	32.47	3353
kea3-1 vs. vccn1kea3-1	1.074	1.059	0.01482	0.01849	416	384	1.134	3353
kea3-1 vs. vccn1kea3-1nhd1-3	1.074	1.136	-0.06197	0.01779	416	448	4.927	3353
kea3-1nhd1-3 vs. vccn1	1.246	0.6652	0.581	0.01817	384	448	45.23	3353
kea3-1nhd1-3 vs. vccn1kea3-1	1.246	1.059	0.1874	0.01885	384	384	14.06	3353
kea3-1nhd1-3 vs. vccn1kea3-1nhd1-3	1.246	1.136	0.1107	0.01817	384	448	8.615	3353
vccn1 vs. vccn1kea3-1	0.6652	1.059	-0.3936	0.01817	448	384	30.64	3353
vccn1 vs. vccn1kea3-1nhd1-3	0.6652	1.136	-0.4704	0.01745	448	448	38.11	3353
vccn1kea3-1 vs. vccn1kea3-1nhd1-3	1.059	1.136	-0.07679	0.01817	384	448	5.978	3353
YII-Day2
Compare column means (main column effect)
Number of families	1
Number of comparisons per family	28
Alpha	0.05
Tukey's multiple comparisons test	Mean diff,	95,00% CI of diff,	Below threshold?	Summary	Adjusted P Value
WT vs. nhd1-3	0.02708	0,01650 to 0,03766	Yes	****	<0,0001
WT vs. nhd1-4	-0.0002521	-0,01328 to 0,01277	No	ns	>0,9999
WT vs. kea3-1	0.0413	0,03011 to 0,05250	Yes	****	<0,0001
WT vs. kea3-1nhd1-3	0.05877	0,04731 to 0,07022	Yes	****	<0,0001
WT vs. vccn1	0.003093	-0,007871 to 0,01406	No	ns	0.9897
WT vs. vccn1kea3-1	0.02987	0,01841 to 0,04132	Yes	****	<0,0001
WT vs. vccn1kea3-1nhd1-3	0.0545	0,04353 to 0,06546	Yes	****	<0,0001
nhd1-3 vs. nhd1-4	-0.02733	-0,04049 to -0,01418	Yes	****	<0,0001
nhd1-3 vs. kea3-1	0.01422	0,002879 to 0,02557	Yes	**	0.0036
nhd1-3 vs. kea3-1nhd1-3	0.03169	0,02009 to 0,04329	Yes	****	<0,0001
nhd1-3 vs. vccn1	-0.02399	-0,03510 to -0,01287	Yes	****	<0,0001
nhd1-3 vs. vccn1kea3-1	0.002786	-0,008815 to 0,01439	No	ns	0.9962
nhd1-3 vs. vccn1kea3-1nhd1-3	0.02742	0,01630 to 0,03853	Yes	****	<0,0001
nhd1-4 vs. kea3-1	0.04155	0,02790 to 0,05521	Yes	****	<0,0001
nhd1-4 vs. kea3-1nhd1-3	0.05902	0,04515 to 0,07289	Yes	****	<0,0001
nhd1-4 vs. vccn1	0.003345	-0,01012 to 0,01681	No	ns	0.9953
nhd1-4 vs. vccn1kea3-1	0.03012	0,01625 to 0,04398	Yes	****	<0,0001
nhd1-4 vs. vccn1kea3-1nhd1-3	0.05475	0,04128 to 0,06821	Yes	****	<0,0001
kea3-1 vs. kea3-1nhd1-3	0.01747	0,005304 to 0,02963	Yes	***	0.0004
kea3-1 vs. vccn1	-0.03821	-0,04991 to -0,02651	Yes	****	<0,0001
kea3-1 vs. vccn1kea3-1	-0.01144	-0,02360 to 0,0007256	No	ns	0.083
kea3-1 vs. vccn1kea3-1nhd1-3	0.01319	0,001492 to 0,02489	Yes	*	0.0147
kea3-1nhd1-3 vs. vccn1	-0.05567	-0,06763 to -0,04372	Yes	****	<0,0001
kea3-1nhd1-3 vs. vccn1kea3-1	-0.0289	-0,04130 to -0,01650	Yes	****	<0,0001
kea3-1nhd1-3 vs. vccn1kea3-1nhd1-3	-0.004272	-0,01622 to 0,007679	No	ns	0.9602
vccn1 vs. vccn1kea3-1	0.02677	0,01482 to 0,03872	Yes	****	<0,0001
vccn1 vs. vccn1kea3-1nhd1-3	0.0514	0,03992 to 0,06288	Yes	****	<0,0001
vccn1kea3-1 vs. vccn1kea3-1nhd1-3	0.02463	0,01268 to 0,03658	Yes	****	<0,0001
Test details	Mean 1	Mean 2	Mean diff,	SE of diff,	N1	N2	q	DF
WT vs. nhd1-3	0.4407	0.4136	0.02708	0.003489	544	512	10.98	3353
WT vs. nhd1-4	0.4407	0.4409	-0.0002521	0.004295	544	256	0.083	3353
WT vs. kea3-1	0.4407	0.3994	0.0413	0.003691	544	416	15.83	3353
WT vs. kea3-1nhd1-3	0.4407	0.3819	0.05877	0.003777	544	384	22.01	3353
WT vs. vccn1	0.4407	0.4376	0.003093	0.003615	544	448	1.21	3353
WT vs. vccn1kea3-1	0.4407	0.4108	0.02987	0.003777	544	384	11.18	3353
WT vs. vccn1kea3-1nhd1-3	0.4407	0.3862	0.0545	0.003615	544	448	21.32	3353
nhd1-3 vs. nhd1-4	0.4136	0.4409	-0.02733	0.004337	512	256	8.912	3353
nhd1-3 vs. kea3-1	0.4136	0.3994	0.01422	0.00374	512	416	5.378	3353
nhd1-3 vs. kea3-1nhd1-3	0.4136	0.3819	0.03169	0.003825	512	384	11.71	3353
nhd1-3 vs. vccn1	0.4136	0.4376	-0.02399	0.003666	512	448	9.254	3353
nhd1-3 vs. vccn1kea3-1	0.4136	0.4108	0.002786	0.003825	512	384	1.03	3353
nhd1-3 vs. vccn1kea3-1nhd1-3	0.4136	0.3862	0.02742	0.003666	512	448	10.58	3353
nhd1-4 vs. kea3-1	0.4409	0.3994	0.04155	0.004501	256	416	13.06	3353
nhd1-4 vs. kea3-1nhd1-3	0.4409	0.3819	0.05902	0.004572	256	384	18.26	3353
nhd1-4 vs. vccn1	0.4409	0.4376	0.003345	0.00444	256	448	1.066	3353
nhd1-4 vs. vccn1kea3-1	0.4409	0.4108	0.03012	0.004572	256	384	9.316	3353
nhd1-4 vs. vccn1kea3-1nhd1-3	0.4409	0.3862	0.05475	0.00444	256	448	17.44	3353
kea3-1 vs. kea3-1nhd1-3	0.3994	0.3819	0.01747	0.00401	416	384	6.16	3353
kea3-1 vs. vccn1	0.3994	0.4376	-0.03821	0.003858	416	448	14.01	3353
kea3-1 vs. vccn1kea3-1	0.3994	0.4108	-0.01144	0.00401	416	384	4.033	3353
kea3-1 vs. vccn1kea3-1nhd1-3	0.3994	0.3862	0.01319	0.003858	416	448	4.836	3353
kea3-1nhd1-3 vs. vccn1	0.3819	0.4376	-0.05567	0.003941	384	448	19.98	3353
kea3-1nhd1-3 vs. vccn1kea3-1	0.3819	0.4108	-0.0289	0.004089	384	384	9.995	3353
kea3-1nhd1-3 vs. vccn1kea3-1nhd1-3	0.3819	0.3862	-0.004272	0.003941	384	448	1.533	3353
vccn1 vs. vccn1kea3-1	0.4376	0.4108	0.02677	0.003941	448	384	9.608	3353
vccn1 vs. vccn1kea3-1nhd1-3	0.4376	0.3862	0.0514	0.003786	448	448	19.2	3353
vccn1kea3-1 vs. vccn1kea3-1nhd1-3	0.4108	0.3862	0.02463	0.003941	384	448	8.839	3353

### Sheet: Day3
Fig. 4, S4 - Complete statistical analysis
NPQ - Day 3
Compare column means (main column effect)
Number of families	1
Number of comparisons per family	28
Alpha	0.05
Tukey's multiple comparisons test	Mean diff,	95,00% CI of diff,	Below threshold?	Summary	Adjusted P Value
WT vs. nhd1-3	-0.03849	-0,06674 to -0,01023	Yes	***	0.001
WT vs. nhd1-4	-0.01402	-0,04880 to 0,02076	No	ns	0.9256
WT vs. kea3-1	-0.2402	-0,2700 to -0,2103	Yes	****	<0,0001
WT vs. kea3-1nhd1-3	-0.3299	-0,3605 to -0,2993	Yes	****	<0,0001
WT vs. vccn1	0.05994	0,03066 to 0,08922	Yes	****	<0,0001
WT vs. vccn1kea3-1	-0.2172	-0,2478 to -0,1867	Yes	****	<0,0001
WT vs. vccn1kea3-1nhd1-3	-0.262	-0,2913 to -0,2328	Yes	****	<0,0001
nhd1-3 vs. nhd1-4	0.02447	-0,01065 to 0,05960	No	ns	0.407
nhd1-3 vs. kea3-1	-0.2017	-0,2320 to -0,1714	Yes	****	<0,0001
nhd1-3 vs. kea3-1nhd1-3	-0.2914	-0,3224 to -0,2605	Yes	****	<0,0001
nhd1-3 vs. vccn1	0.09843	0,06874 to 0,1281	Yes	****	<0,0001
nhd1-3 vs. vccn1kea3-1	-0.1787	-0,2097 to -0,1478	Yes	****	<0,0001
nhd1-3 vs. vccn1kea3-1nhd1-3	-0.2236	-0,2532 to -0,1939	Yes	****	<0,0001
nhd1-4 vs. kea3-1	-0.2261	-0,2626 to -0,1897	Yes	****	<0,0001
nhd1-4 vs. kea3-1nhd1-3	-0.3159	-0,3529 to -0,2789	Yes	****	<0,0001
nhd1-4 vs. vccn1	0.07396	0,03801 to 0,1099	Yes	****	<0,0001
nhd1-4 vs. vccn1kea3-1	-0.2032	-0,2402 to -0,1662	Yes	****	<0,0001
nhd1-4 vs. vccn1kea3-1nhd1-3	-0.248	-0,2840 to -0,2121	Yes	****	<0,0001
kea3-1 vs. kea3-1nhd1-3	-0.08978	-0,1222 to -0,05730	Yes	****	<0,0001
kea3-1 vs. vccn1	0.3001	0,2689 to 0,3313	Yes	****	<0,0001
kea3-1 vs. vccn1kea3-1	0.02292	-0,009553 to 0,05539	No	ns	0.3891
kea3-1 vs. vccn1kea3-1nhd1-3	-0.02189	-0,05313 to 0,009354	No	ns	0.3993
kea3-1nhd1-3 vs. vccn1	0.3899	0,3580 to 0,4218	Yes	****	<0,0001
kea3-1nhd1-3 vs. vccn1kea3-1	0.1127	0,07958 to 0,1458	Yes	****	<0,0001
kea3-1nhd1-3 vs. vccn1kea3-1nhd1-3	0.06789	0,03598 to 0,09980	Yes	****	<0,0001
vccn1 vs. vccn1kea3-1	-0.2772	-0,3091 to -0,2453	Yes	****	<0,0001
vccn1 vs. vccn1kea3-1nhd1-3	-0.322	-0,3526 to -0,2913	Yes	****	<0,0001
vccn1kea3-1 vs. vccn1kea3-1nhd1-3	-0.04481	-0,07672 to -0,01290	Yes	***	0.0006
Test details	Mean 1	Mean 2	Mean diff,	SE of diff,	N1	N2	q	DF
WT vs. nhd1-3	0.9476	0.9861	-0.03849	0.009319	1088	1024	5.841	6713
WT vs. nhd1-4	0.9476	0.9616	-0.01402	0.01147	1088	512	1.728	6713
WT vs. kea3-1	0.9476	1.188	-0.2402	0.009858	1088	832	34.45	6713
WT vs. kea3-1nhd1-3	0.9476	1.278	-0.3299	0.01009	1088	768	46.25	6713
WT vs. vccn1	0.9476	0.8877	0.05994	0.009656	1088	896	8.779	6713
WT vs. vccn1kea3-1	0.9476	1.165	-0.2172	0.01009	1088	768	30.45	6713
WT vs. vccn1kea3-1nhd1-3	0.9476	1.21	-0.262	0.009656	1088	896	38.38	6713
nhd1-3 vs. nhd1-4	0.9861	0.9616	0.02447	0.01159	1024	512	2.987	6713
nhd1-3 vs. kea3-1	0.9861	1.188	-0.2017	0.00999	1024	832	28.55	6713
nhd1-3 vs. kea3-1nhd1-3	0.9861	1.278	-0.2914	0.01022	1024	768	40.34	6713
nhd1-3 vs. vccn1	0.9861	0.8877	0.09843	0.009791	1024	896	14.22	6713
nhd1-3 vs. vccn1kea3-1	0.9861	1.165	-0.1787	0.01022	1024	768	24.74	6713
nhd1-3 vs. vccn1kea3-1nhd1-3	0.9861	1.21	-0.2236	0.009791	1024	896	32.29	6713
nhd1-4 vs. kea3-1	0.9616	1.188	-0.2261	0.01202	512	832	26.6	6713
nhd1-4 vs. kea3-1nhd1-3	0.9616	1.278	-0.3159	0.01221	512	768	36.58	6713
nhd1-4 vs. vccn1	0.9616	0.8877	0.07396	0.01186	512	896	8.82	6713
nhd1-4 vs. vccn1kea3-1	0.9616	1.165	-0.2032	0.01221	512	768	23.53	6713
nhd1-4 vs. vccn1kea3-1nhd1-3	0.9616	1.21	-0.248	0.01186	512	896	29.58	6713
kea3-1 vs. kea3-1nhd1-3	1.188	1.278	-0.08978	0.01071	832	768	11.85	6713
kea3-1 vs. vccn1	1.188	0.8877	0.3001	0.01031	832	896	41.18	6713
kea3-1 vs. vccn1kea3-1	1.188	1.165	0.02292	0.01071	832	768	3.026	6713
kea3-1 vs. vccn1kea3-1nhd1-3	1.188	1.21	-0.02189	0.01031	832	896	3.004	6713
kea3-1nhd1-3 vs. vccn1	1.278	0.8877	0.3899	0.01053	768	896	52.38	6713
kea3-1nhd1-3 vs. vccn1kea3-1	1.278	1.165	0.1127	0.01092	768	768	14.59	6713
kea3-1nhd1-3 vs. vccn1kea3-1nhd1-3	1.278	1.21	0.06789	0.01053	768	896	9.121	6713
vccn1 vs. vccn1kea3-1	0.8877	1.165	-0.2772	0.01053	896	768	37.24	6713
vccn1 vs. vccn1kea3-1nhd1-3	0.8877	1.21	-0.322	0.01011	896	896	45.03	6713
vccn1kea3-1 vs. vccn1kea3-1nhd1-3	1.165	1.21	-0.04481	0.01053	768	896	6.021	6713
YII-Day3
Compare column means (main column effect)
Number of families	1
Number of comparisons per family	28
Alpha	0.05
Tukey's multiple comparisons test	Mean diff,	95,00% CI of diff,	Below threshold?	Summary	Adjusted P Value
WT vs. nhd1-3	0.005157	-0,002143 to 0,01246	No	ns	0.388
WT vs. nhd1-4	-0.01731	-0,02629 to -0,008323	Yes	****	<0,0001
WT vs. kea3-1	0.02638	0,01866 to 0,03411	Yes	****	<0,0001
WT vs. kea3-1nhd1-3	0.03072	0,02282 to 0,03863	Yes	****	<0,0001
WT vs. vccn1	-0.001623	-0,009187 to 0,005941	No	ns	0.9981
WT vs. vccn1kea3-1	0.02054	0,01264 to 0,02845	Yes	****	<0,0001
WT vs. vccn1kea3-1nhd1-3	0.02761	0,02004 to 0,03517	Yes	****	<0,0001
nhd1-3 vs. nhd1-4	-0.02247	-0,03154 to -0,01339	Yes	****	<0,0001
nhd1-3 vs. kea3-1	0.02123	0,01340 to 0,02905	Yes	****	<0,0001
nhd1-3 vs. kea3-1nhd1-3	0.02557	0,01756 to 0,03357	Yes	****	<0,0001
nhd1-3 vs. vccn1	-0.00678	-0,01445 to 0,0008904	No	ns	0.1288
nhd1-3 vs. vccn1kea3-1	0.01539	0,007384 to 0,02339	Yes	****	<0,0001
nhd1-3 vs. vccn1kea3-1nhd1-3	0.02245	0,01478 to 0,03012	Yes	****	<0,0001
nhd1-4 vs. kea3-1	0.04369	0,03428 to 0,05311	Yes	****	<0,0001
nhd1-4 vs. kea3-1nhd1-3	0.04803	0,03847 to 0,05760	Yes	****	<0,0001
nhd1-4 vs. vccn1	0.01569	0,006397 to 0,02498	Yes	****	<0,0001
nhd1-4 vs. vccn1kea3-1	0.03785	0,02829 to 0,04742	Yes	****	<0,0001
nhd1-4 vs. vccn1kea3-1nhd1-3	0.04491	0,03563 to 0,05420	Yes	****	<0,0001
kea3-1 vs. kea3-1nhd1-3	0.004339	-0,004051 to 0,01273	No	ns	0.7697
kea3-1 vs. vccn1	-0.02801	-0,03608 to -0,01993	Yes	****	<0,0001
kea3-1 vs. vccn1kea3-1	-0.00584	-0,01423 to 0,002551	No	ns	0.4083
kea3-1 vs. vccn1kea3-1nhd1-3	0.001222	-0,006851 to 0,009294	No	ns	0.9998
kea3-1nhd1-3 vs. vccn1	-0.03235	-0,04059 to -0,02410	Yes	****	<0,0001
kea3-1nhd1-3 vs. vccn1kea3-1	-0.01018	-0,01873 to -0,001622	Yes	**	0.0075
kea3-1nhd1-3 vs. vccn1kea3-1nhd1-3	-0.003117	-0,01136 to 0,005128	No	ns	0.9465
vccn1 vs. vccn1kea3-1	0.02217	0,01392 to 0,03041	Yes	****	<0,0001
vccn1 vs. vccn1kea3-1nhd1-3	0.02923	0,02131 to 0,03715	Yes	****	<0,0001
vccn1kea3-1 vs. vccn1kea3-1nhd1-3	0.007061	-0,001184 to 0,01531	No	ns	0.1572
Test details	Mean 1	Mean 2	Mean diff,	SE of diff,	N1	N2	q	DF
WT vs. nhd1-3	0.3378	0.3326	0.005157	0.002408	1088	1024	3.029	6713
WT vs. nhd1-4	0.3378	0.3551	-0.01731	0.002964	1088	512	8.259	6713
WT vs. kea3-1	0.3378	0.3114	0.02638	0.002547	1088	832	14.65	6713
WT vs. kea3-1nhd1-3	0.3378	0.3071	0.03072	0.002606	1088	768	16.67	6713
WT vs. vccn1	0.3378	0.3394	-0.001623	0.002495	1088	896	0.9199	6713
WT vs. vccn1kea3-1	0.3378	0.3173	0.02054	0.002606	1088	768	11.15	6713
WT vs. vccn1kea3-1nhd1-3	0.3378	0.3102	0.02761	0.002495	1088	896	15.65	6713
nhd1-3 vs. nhd1-4	0.3326	0.3551	-0.02247	0.002993	1024	512	10.61	6713
nhd1-3 vs. kea3-1	0.3326	0.3114	0.02123	0.002581	1024	832	11.63	6713
nhd1-3 vs. kea3-1nhd1-3	0.3326	0.3071	0.02557	0.00264	1024	768	13.7	6713
nhd1-3 vs. vccn1	0.3326	0.3394	-0.00678	0.00253	1024	896	3.79	6713
nhd1-3 vs. vccn1kea3-1	0.3326	0.3173	0.01539	0.00264	1024	768	8.243	6713
nhd1-3 vs. vccn1kea3-1nhd1-3	0.3326	0.3102	0.02245	0.00253	1024	896	12.55	6713
nhd1-4 vs. kea3-1	0.3551	0.3114	0.04369	0.003106	512	832	19.89	6713
nhd1-4 vs. kea3-1nhd1-3	0.3551	0.3071	0.04803	0.003155	512	768	21.53	6713
nhd1-4 vs. vccn1	0.3551	0.3394	0.01569	0.003064	512	896	7.241	6713
nhd1-4 vs. vccn1kea3-1	0.3551	0.3173	0.03785	0.003155	512	768	16.97	6713
nhd1-4 vs. vccn1kea3-1nhd1-3	0.3551	0.3102	0.04491	0.003064	512	896	20.73	6713
kea3-1 vs. kea3-1nhd1-3	0.3114	0.3071	0.004339	0.002767	832	768	2.217	6713
kea3-1 vs. vccn1	0.3114	0.3394	-0.02801	0.002663	832	896	14.88	6713
kea3-1 vs. vccn1kea3-1	0.3114	0.3173	-0.00584	0.002767	832	768	2.984	6713
kea3-1 vs. vccn1kea3-1nhd1-3	0.3114	0.3102	0.001222	0.002663	832	896	0.649	6713
kea3-1nhd1-3 vs. vccn1	0.3071	0.3394	-0.03235	0.002719	768	896	16.82	6713
kea3-1nhd1-3 vs. vccn1kea3-1	0.3071	0.3173	-0.01018	0.002822	768	768	5.101	6713
kea3-1nhd1-3 vs. vccn1kea3-1nhd1-3	0.3071	0.3102	-0.003117	0.002719	768	896	1.621	6713
vccn1 vs. vccn1kea3-1	0.3394	0.3173	0.02217	0.002719	896	768	11.53	6713
vccn1 vs. vccn1kea3-1nhd1-3	0.3394	0.3102	0.02923	0.002613	896	896	15.82	6713
vccn1kea3-1 vs. vccn1kea3-1nhd1-3	0.3173	0.3102	0.007061	0.002719	768	896	3.672	6713

### Sheet: Day4
Fig. 4, S4 - Complete statistical analysis
NPQ - Day 4
Compare column means (main column effect)
Number of families	1
Number of comparisons per family	28
Alpha	0.05
Tukey's multiple comparisons test	Mean diff,	95,00% CI of diff,	Below threshold?	Summary	Adjusted P Value
WT vs. nhd1-3	0.004168	-0,03236 to 0,04069	No	ns	>0,9999
WT vs. nhd1-4	-0.0163	-0,06126 to 0,02866	No	ns	0.9568
WT vs. kea3-1	-0.03322	-0,07186 to 0,005412	No	ns	0.153
WT vs. kea3-1nhd1-3	-0.05681	-0,09635 to -0,01728	Yes	***	0.0004
WT vs. vccn1	0.01895	-0,01889 to 0,05680	No	ns	0.7968
WT vs. vccn1kea3-1	-0.01007	-0,04961 to 0,02946	No	ns	0.9944
WT vs. vccn1kea3-1nhd1-3	-0.04083	-0,07867 to -0,002983	Yes	*	0.024
nhd1-3 vs. nhd1-4	-0.02047	-0,06587 to 0,02494	No	ns	0.8717
nhd1-3 vs. kea3-1	-0.03739	-0,07654 to 0,001763	No	ns	0.0736
nhd1-3 vs. kea3-1nhd1-3	-0.06098	-0,1010 to -0,02094	Yes	***	0.0001
nhd1-3 vs. vccn1	0.01479	-0,02359 to 0,05316	No	ns	0.9405
nhd1-3 vs. vccn1kea3-1	-0.01424	-0,05428 to 0,02580	No	ns	0.9612
nhd1-3 vs. vccn1kea3-1nhd1-3	-0.04499	-0,08337 to -0,006621	Yes	**	0.0091
nhd1-4 vs. kea3-1	-0.01692	-0,06404 to 0,03020	No	ns	0.959
nhd1-4 vs. kea3-1nhd1-3	-0.04051	-0,08837 to 0,007348	No	ns	0.1681
nhd1-4 vs. vccn1	0.03526	-0,01122 to 0,08173	No	ns	0.2928
nhd1-4 vs. vccn1kea3-1	0.00623	-0,04163 to 0,05409	No	ns	>0,9999
nhd1-4 vs. vccn1kea3-1nhd1-3	-0.02453	-0,07100 to 0,02195	No	ns	0.7495
kea3-1 vs. kea3-1nhd1-3	-0.02359	-0,06557 to 0,01838	No	ns	0.6837
kea3-1 vs. vccn1	0.05218	0,01179 to 0,09256	Yes	**	0.0023
kea3-1 vs. vccn1kea3-1	0.02315	-0,01883 to 0,06513	No	ns	0.7044
kea3-1 vs. vccn1kea3-1nhd1-3	-0.007605	-0,04799 to 0,03278	No	ns	0.9992
kea3-1nhd1-3 vs. vccn1	0.07577	0,03452 to 0,1170	Yes	****	<0,0001
kea3-1nhd1-3 vs. vccn1kea3-1	0.04674	0,003935 to 0,08955	Yes	*	0.0211
kea3-1nhd1-3 vs. vccn1kea3-1nhd1-3	0.01599	-0,02526 to 0,05724	No	ns	0.9387
vccn1 vs. vccn1kea3-1	-0.02903	-0,07028 to 0,01223	No	ns	0.3924
vccn1 vs. vccn1kea3-1nhd1-3	-0.05978	-0,09941 to -0,02015	Yes	***	0.0001
vccn1kea3-1 vs. vccn1kea3-1nhd1-3	-0.03076	-0,07201 to 0,01049	No	ns	0.3151
Test details	Mean 1	Mean 2	Mean diff,	SE of diff,	N1	N2	q	DF
WT vs. nhd1-3	0.1271	0.123	0.004168	0.01204	272	256	0.4898	1673
WT vs. nhd1-4	0.1271	0.1434	-0.0163	0.01481	272	128	1.556	1673
WT vs. kea3-1	0.1271	0.1604	-0.03322	0.01273	272	208	3.691	1673
WT vs. kea3-1nhd1-3	0.1271	0.1839	-0.05681	0.01303	272	192	6.167	1673
WT vs. vccn1	0.1271	0.1082	0.01895	0.01247	272	224	2.15	1673
WT vs. vccn1kea3-1	0.1271	0.1372	-0.01007	0.01303	272	192	1.093	1673
WT vs. vccn1kea3-1nhd1-3	0.1271	0.168	-0.04083	0.01247	272	224	4.63	1673
nhd1-3 vs. nhd1-4	0.123	0.1434	-0.02047	0.01496	256	128	1.935	1673
nhd1-3 vs. kea3-1	0.123	0.1604	-0.03739	0.0129	256	208	4.098	1673
nhd1-3 vs. kea3-1nhd1-3	0.123	0.1839	-0.06098	0.01319	256	192	6.536	1673
nhd1-3 vs. vccn1	0.123	0.1082	0.01479	0.01264	256	224	1.654	1673
nhd1-3 vs. vccn1kea3-1	0.123	0.1372	-0.01424	0.01319	256	192	1.526	1673
nhd1-3 vs. vccn1kea3-1nhd1-3	0.123	0.168	-0.04499	0.01264	256	224	5.032	1673
nhd1-4 vs. kea3-1	0.1434	0.1604	-0.01692	0.01553	128	208	1.541	1673
nhd1-4 vs. kea3-1nhd1-3	0.1434	0.1839	-0.04051	0.01577	128	192	3.633	1673
nhd1-4 vs. vccn1	0.1434	0.1082	0.03526	0.01531	128	224	3.256	1673
nhd1-4 vs. vccn1kea3-1	0.1434	0.1372	0.00623	0.01577	128	192	0.5587	1673
nhd1-4 vs. vccn1kea3-1nhd1-3	0.1434	0.168	-0.02453	0.01531	128	224	2.265	1673
kea3-1 vs. kea3-1nhd1-3	0.1604	0.1839	-0.02359	0.01383	208	192	2.412	1673
kea3-1 vs. vccn1	0.1604	0.1082	0.05218	0.01331	208	224	5.545	1673
kea3-1 vs. vccn1kea3-1	0.1604	0.1372	0.02315	0.01383	208	192	2.367	1673
kea3-1 vs. vccn1kea3-1nhd1-3	0.1604	0.168	-0.007605	0.01331	208	224	0.8081	1673
kea3-1nhd1-3 vs. vccn1	0.1839	0.1082	0.07577	0.01359	192	224	7.883	1673
kea3-1nhd1-3 vs. vccn1kea3-1	0.1839	0.1372	0.04674	0.01411	192	192	4.686	1673
kea3-1nhd1-3 vs. vccn1kea3-1nhd1-3	0.1839	0.168	0.01599	0.01359	192	224	1.663	1673
vccn1 vs. vccn1kea3-1	0.1082	0.1372	-0.02903	0.01359	224	192	3.02	1673
vccn1 vs. vccn1kea3-1nhd1-3	0.1082	0.168	-0.05978	0.01306	224	224	6.474	1673
vccn1kea3-1 vs. vccn1kea3-1nhd1-3	0.1372	0.168	-0.03076	0.01359	192	224	3.2	1673
YII-Day4
Compare column means (main column effect)
Number of families	1
Number of comparisons per family	28
Alpha	0.05
Tukey's multiple comparisons test	Mean diff,	95,00% CI of diff,	Below threshold?	Summary	Adjusted P Value
WT vs. nhd1-3	-0.003906	-0,01698 to 0,009164	No	ns	0.9855
WT vs. nhd1-4	-0.01533	-0,03142 to 0,0007563	No	ns	0.0748
WT vs. kea3-1	0.009124	-0,004701 to 0,02295	No	ns	0.4802
WT vs. kea3-1nhd1-3	0.01177	-0,002382 to 0,02591	No	ns	0.186
WT vs. vccn1	0.001471	-0,01207 to 0,01501	No	ns	>0,9999
WT vs. vccn1kea3-1	0.01006	-0,004085 to 0,02421	No	ns	0.3779
WT vs. vccn1kea3-1nhd1-3	0.002181	-0,01136 to 0,01572	No	ns	0.9997
nhd1-3 vs. nhd1-4	-0.01143	-0,02767 to 0,004822	No	ns	0.3932
nhd1-3 vs. kea3-1	0.01303	-0,0009815 to 0,02704	No	ns	0.0902
nhd1-3 vs. kea3-1nhd1-3	0.01567	0,001341 to 0,03000	Yes	*	0.0207
nhd1-3 vs. vccn1	0.005377	-0,008355 to 0,01911	No	ns	0.9354
nhd1-3 vs. vccn1kea3-1	0.01397	-0,0003617 to 0,02830	No	ns	0.0623
nhd1-3 vs. vccn1kea3-1nhd1-3	0.006086	-0,007645 to 0,01982	No	ns	0.8814
nhd1-4 vs. kea3-1	0.02445	0,007594 to 0,04132	Yes	***	0.0003
nhd1-4 vs. kea3-1nhd1-3	0.0271	0,009970 to 0,04422	Yes	****	<0,0001
nhd1-4 vs. vccn1	0.0168	0,0001724 to 0,03343	Yes	*	0.0456
nhd1-4 vs. vccn1kea3-1	0.02539	0,008267 to 0,04252	Yes	***	0.0002
nhd1-4 vs. vccn1kea3-1nhd1-3	0.01751	0,0008822 to 0,03414	Yes	*	0.0307
kea3-1 vs. kea3-1nhd1-3	0.002641	-0,01238 to 0,01766	No	ns	0.9995
kea3-1 vs. vccn1	-0.007652	-0,02210 to 0,006800	No	ns	0.7463
kea3-1 vs. vccn1kea3-1	0.0009383	-0,01408 to 0,01596	No	ns	>0,9999
kea3-1 vs. vccn1kea3-1nhd1-3	-0.006943	-0,02139 to 0,007510	No	ns	0.8297
kea3-1nhd1-3 vs. vccn1	-0.01029	-0,02506 to 0,004467	No	ns	0.4047
kea3-1nhd1-3 vs. vccn1kea3-1	-0.001703	-0,01702 to 0,01362	No	ns	>0,9999
kea3-1nhd1-3 vs. vccn1kea3-1nhd1-3	-0.009584	-0,02435 to 0,005177	No	ns	0.5024
vccn1 vs. vccn1kea3-1	0.008591	-0,006170 to 0,02335	No	ns	0.6432
vccn1 vs. vccn1kea3-1nhd1-3	0.0007098	-0,01347 to 0,01489	No	ns	>0,9999
vccn1kea3-1 vs. vccn1kea3-1nhd1-3	-0.007881	-0,02264 to 0,006880	No	ns	0.7381
Test details	Mean 1	Mean 2	Mean diff,	SE of diff,	N1	N2	q	DF
WT vs. nhd1-3	0.48	0.4839	-0.003906	0.004307	272	256	1.282	1673
WT vs. nhd1-4	0.48	0.4953	-0.01533	0.005301	272	128	4.09	1673
WT vs. kea3-1	0.48	0.4709	0.009124	0.004555	272	208	2.832	1673
WT vs. kea3-1nhd1-3	0.48	0.4682	0.01177	0.004662	272	192	3.569	1673
WT vs. vccn1	0.48	0.4785	0.001471	0.004462	272	224	0.4662	1673
WT vs. vccn1kea3-1	0.48	0.4699	0.01006	0.004662	272	192	3.052	1673
WT vs. vccn1kea3-1nhd1-3	0.48	0.4778	0.002181	0.004462	272	224	0.6912	1673
nhd1-3 vs. nhd1-4	0.4839	0.4953	-0.01143	0.005354	256	128	3.018	1673
nhd1-3 vs. kea3-1	0.4839	0.4709	0.01303	0.004617	256	208	3.991	1673
nhd1-3 vs. kea3-1nhd1-3	0.4839	0.4682	0.01567	0.004722	256	192	4.694	1673
nhd1-3 vs. vccn1	0.4839	0.4785	0.005377	0.004525	256	224	1.68	1673
nhd1-3 vs. vccn1kea3-1	0.4839	0.4699	0.01397	0.004722	256	192	4.183	1673
nhd1-3 vs. vccn1kea3-1nhd1-3	0.4839	0.4778	0.006086	0.004525	256	224	1.902	1673
nhd1-4 vs. kea3-1	0.4953	0.4709	0.02445	0.005556	128	208	6.225	1673
nhd1-4 vs. kea3-1nhd1-3	0.4953	0.4682	0.0271	0.005644	128	192	6.79	1673
nhd1-4 vs. vccn1	0.4953	0.4785	0.0168	0.00548	128	224	4.336	1673
nhd1-4 vs. vccn1kea3-1	0.4953	0.4699	0.02539	0.005644	128	192	6.363	1673
nhd1-4 vs. vccn1kea3-1nhd1-3	0.4953	0.4778	0.01751	0.00548	128	224	4.519	1673
kea3-1 vs. kea3-1nhd1-3	0.4709	0.4682	0.002641	0.00495	208	192	0.7547	1673
kea3-1 vs. vccn1	0.4709	0.4785	-0.007652	0.004762	208	224	2.272	1673
kea3-1 vs. vccn1kea3-1	0.4709	0.4699	0.0009383	0.00495	208	192	0.2681	1673
kea3-1 vs. vccn1kea3-1nhd1-3	0.4709	0.4778	-0.006943	0.004762	208	224	2.062	1673
kea3-1nhd1-3 vs. vccn1	0.4682	0.4785	-0.01029	0.004864	192	224	2.993	1673
kea3-1nhd1-3 vs. vccn1kea3-1	0.4682	0.4699	-0.001703	0.005048	192	192	0.4772	1673
kea3-1nhd1-3 vs. vccn1kea3-1nhd1-3	0.4682	0.4778	-0.009584	0.004864	192	224	2.787	1673
vccn1 vs. vccn1kea3-1	0.4785	0.4699	0.008591	0.004864	224	192	2.498	1673
vccn1 vs. vccn1kea3-1nhd1-3	0.4785	0.4778	0.0007098	0.004673	224	224	0.2148	1673
vccn1kea3-1 vs. vccn1kea3-1nhd1-3	0.4699	0.4778	-0.007881	0.004864	192	224	2.291	1673

### Sheet: Day5
Fig. 4, S4 - Complete statistical analysis
NPQ - Day 5
Compare column means (main column effect)
Number of families	1
Number of comparisons per family	28
Alpha	0.05
Tukey's multiple comparisons test	Mean diff,	95,00% CI of diff,	Below threshold?	Summary	Adjusted P Value
WT vs. nhd1-3	-0.008396	-0,04230 to 0,02551	No	ns	0.9954
WT vs. nhd1-4	-0.1412	-0,1866 to -0,09575	Yes	****	<0,0001
WT vs. kea3-1	-0.2717	-0,3073 to -0,2361	Yes	****	<0,0001
WT vs. kea3-1nhd1-3	-0.4809	-0,5184 to -0,4433	Yes	****	<0,0001
WT vs. vccn1	0.07037	0,03492 to 0,1058	Yes	****	<0,0001
WT vs. vccn1kea3-1	-0.24	-0,2757 to -0,2043	Yes	****	<0,0001
WT vs. vccn1kea3-1nhd1-3	-0.3473	-0,3828 to -0,3119	Yes	****	<0,0001
nhd1-3 vs. nhd1-4	-0.1328	-0,1790 to -0,08654	Yes	****	<0,0001
nhd1-3 vs. kea3-1	-0.2633	-0,2999 to -0,2267	Yes	****	<0,0001
nhd1-3 vs. kea3-1nhd1-3	-0.4725	-0,5110 to -0,4339	Yes	****	<0,0001
nhd1-3 vs. vccn1	0.07877	0,04227 to 0,1153	Yes	****	<0,0001
nhd1-3 vs. vccn1kea3-1	-0.2316	-0,2683 to -0,1949	Yes	****	<0,0001
nhd1-3 vs. vccn1kea3-1nhd1-3	-0.3389	-0,3754 to -0,3024	Yes	****	<0,0001
nhd1-4 vs. kea3-1	-0.1305	-0,1780 to -0,08306	Yes	****	<0,0001
nhd1-4 vs. kea3-1nhd1-3	-0.3397	-0,3887 to -0,2908	Yes	****	<0,0001
nhd1-4 vs. vccn1	0.2115	0,1642 to 0,2589	Yes	****	<0,0001
nhd1-4 vs. vccn1kea3-1	-0.09881	-0,1464 to -0,05126	Yes	****	<0,0001
nhd1-4 vs. vccn1kea3-1nhd1-3	-0.2061	-0,2535 to -0,1588	Yes	****	<0,0001
kea3-1 vs. kea3-1nhd1-3	-0.2092	-0,2492 to -0,1692	Yes	****	<0,0001
kea3-1 vs. vccn1	0.3421	0,3040 to 0,3801	Yes	****	<0,0001
kea3-1 vs. vccn1kea3-1	0.03171	-0,006557 to 0,06997	No	ns	0.1902
kea3-1 vs. vccn1kea3-1nhd1-3	-0.07562	-0,1137 to -0,03757	Yes	****	<0,0001
kea3-1nhd1-3 vs. vccn1	0.5513	0,5113 to 0,5912	Yes	****	<0,0001
kea3-1nhd1-3 vs. vccn1kea3-1	0.2409	0,2008 to 0,2810	Yes	****	<0,0001
kea3-1nhd1-3 vs. vccn1kea3-1nhd1-3	0.1336	0,09365 to 0,1735	Yes	****	<0,0001
vccn1 vs. vccn1kea3-1	-0.3104	-0,3485 to -0,2722	Yes	****	<0,0001
vccn1 vs. vccn1kea3-1nhd1-3	-0.4177	-0,4556 to -0,3797	Yes	****	<0,0001
vccn1kea3-1 vs. vccn1kea3-1nhd1-3	-0.1073	-0,1455 to -0,06917	Yes	****	<0,0001
Test details	Mean 1	Mean 2	Mean diff,	SE of diff,	N1	N2	q	DF
WT vs. nhd1-3	1.057	1.066	-0.008396	0.01118	976	856	1.062	5593
WT vs. nhd1-4	1.057	1.199	-0.1412	0.01498	976	344	13.33	5593
WT vs. kea3-1	1.057	1.329	-0.2717	0.01173	976	720	32.76	5593
WT vs. kea3-1nhd1-3	1.057	1.538	-0.4809	0.01239	976	600	54.9	5593
WT vs. vccn1	1.057	0.987	0.07037	0.01169	976	728	8.511	5593
WT vs. vccn1kea3-1	1.057	1.297	-0.24	0.01177	976	712	28.84	5593
WT vs. vccn1kea3-1nhd1-3	1.057	1.405	-0.3473	0.01169	976	728	42	5593
nhd1-3 vs. nhd1-4	1.066	1.199	-0.1328	0.01525	856	344	12.32	5593
nhd1-3 vs. kea3-1	1.066	1.329	-0.2633	0.01207	856	720	30.84	5593
nhd1-3 vs. kea3-1nhd1-3	1.066	1.538	-0.4725	0.01271	856	600	52.56	5593
nhd1-3 vs. vccn1	1.066	0.987	0.07877	0.01204	856	728	9.254	5593
nhd1-3 vs. vccn1kea3-1	1.066	1.297	-0.2316	0.01211	856	712	27.04	5593
nhd1-3 vs. vccn1kea3-1nhd1-3	1.066	1.405	-0.3389	0.01204	856	728	39.82	5593
nhd1-4 vs. kea3-1	1.199	1.329	-0.1305	0.01565	344	720	11.79	5593
nhd1-4 vs. kea3-1nhd1-3	1.199	1.538	-0.3397	0.01615	344	600	29.75	5593
nhd1-4 vs. vccn1	1.199	0.987	0.2115	0.01562	344	728	19.15	5593
nhd1-4 vs. vccn1kea3-1	1.199	1.297	-0.09881	0.01568	344	712	8.91	5593
nhd1-4 vs. vccn1kea3-1nhd1-3	1.199	1.405	-0.2061	0.01562	344	728	18.66	5593
kea3-1 vs. kea3-1nhd1-3	1.329	1.538	-0.2092	0.0132	720	600	22.41	5593
kea3-1 vs. vccn1	1.329	0.987	0.3421	0.01255	720	728	38.55	5593
kea3-1 vs. vccn1kea3-1	1.329	1.297	0.03171	0.01262	720	712	3.553	5593
kea3-1 vs. vccn1kea3-1nhd1-3	1.329	1.405	-0.07562	0.01255	720	728	8.522	5593
kea3-1nhd1-3 vs. vccn1	1.538	0.987	0.5513	0.01317	600	728	59.22	5593
kea3-1nhd1-3 vs. vccn1kea3-1	1.538	1.297	0.2409	0.01323	600	712	25.74	5593
kea3-1nhd1-3 vs. vccn1kea3-1nhd1-3	1.538	1.405	0.1336	0.01317	600	728	14.35	5593
vccn1 vs. vccn1kea3-1	0.987	1.297	-0.3104	0.01259	728	712	34.87	5593
vccn1 vs. vccn1kea3-1nhd1-3	0.987	1.405	-0.4177	0.01251	728	728	47.2	5593
vccn1kea3-1 vs. vccn1kea3-1nhd1-3	1.297	1.405	-0.1073	0.01259	712	728	12.06	5593
YII-Day5
Compare column means (main column effect)
Number of families	1
Number of comparisons per family	28
Alpha	0.05
Tukey's multiple comparisons test	Mean diff,	95,00% CI of diff,	Below threshold?	Summary	Adjusted P Value
WT vs. nhd1-3	-0.002094	-0,009667 to 0,005478	No	ns	0.9909
WT vs. nhd1-4	-0.02416	-0,03430 to -0,01402	Yes	****	<0,0001
WT vs. kea3-1	0.03793	0,02999 to 0,04588	Yes	****	<0,0001
WT vs. kea3-1nhd1-3	0.04352	0,03513 to 0,05191	Yes	****	<0,0001
WT vs. vccn1	0.006222	-0,001697 to 0,01414	No	ns	0.2502
WT vs. vccn1kea3-1	0.03316	0,02519 to 0,04113	Yes	****	<0,0001
WT vs. vccn1kea3-1nhd1-3	0.037	0,02908 to 0,04492	Yes	****	<0,0001
nhd1-3 vs. nhd1-4	-0.02207	-0,03239 to -0,01174	Yes	****	<0,0001
nhd1-3 vs. kea3-1	0.04003	0,03185 to 0,04821	Yes	****	<0,0001
nhd1-3 vs. kea3-1nhd1-3	0.04562	0,03701 to 0,05423	Yes	****	<0,0001
nhd1-3 vs. vccn1	0.008316	0,0001638 to 0,01647	Yes	*	0.0417
nhd1-3 vs. vccn1kea3-1	0.03525	0,02705 to 0,04345	Yes	****	<0,0001
nhd1-3 vs. vccn1kea3-1nhd1-3	0.0391	0,03094 to 0,04725	Yes	****	<0,0001
nhd1-4 vs. kea3-1	0.0621	0,05149 to 0,07270	Yes	****	<0,0001
nhd1-4 vs. kea3-1nhd1-3	0.06768	0,05675 to 0,07862	Yes	****	<0,0001
nhd1-4 vs. vccn1	0.03038	0,01980 to 0,04096	Yes	****	<0,0001
nhd1-4 vs. vccn1kea3-1	0.05732	0,04670 to 0,06794	Yes	****	<0,0001
nhd1-4 vs. vccn1kea3-1nhd1-3	0.06116	0,05058 to 0,07174	Yes	****	<0,0001
kea3-1 vs. kea3-1nhd1-3	0.005589	-0,003350 to 0,01453	No	ns	0.5539
kea3-1 vs. vccn1	-0.03171	-0,04021 to -0,02321	Yes	****	<0,0001
kea3-1 vs. vccn1kea3-1	-0.004777	-0,01332 to 0,003769	No	ns	0.6907
kea3-1 vs. vccn1kea3-1nhd1-3	-0.000932	-0,009431 to 0,007567	No	ns	>0,9999
kea3-1nhd1-3 vs. vccn1	-0.0373	-0,04622 to -0,02839	Yes	****	<0,0001
kea3-1nhd1-3 vs. vccn1kea3-1	-0.01037	-0,01933 to -0,001404	Yes	*	0.0108
kea3-1nhd1-3 vs. vccn1kea3-1nhd1-3	-0.006521	-0,01544 to 0,002395	No	ns	0.3411
vccn1 vs. vccn1kea3-1	0.02693	0,01841 to 0,03546	Yes	****	<0,0001
vccn1 vs. vccn1kea3-1nhd1-3	0.03078	0,02230 to 0,03926	Yes	****	<0,0001
vccn1kea3-1 vs. vccn1kea3-1nhd1-3	0.003845	-0,004678 to 0,01237	No	ns	0.8719
Test details	Mean 1	Mean 2	Mean diff,	SE of diff,	N1	N2	q	DF
WT vs. nhd1-3	0.3459	0.348	-0.002094	0.002497	976	856	1.186	5593
WT vs. nhd1-4	0.3459	0.3701	-0.02416	0.003345	976	344	10.21	5593
WT vs. kea3-1	0.3459	0.308	0.03793	0.00262	976	720	20.48	5593
WT vs. kea3-1nhd1-3	0.3459	0.3024	0.04352	0.002767	976	600	22.25	5593
WT vs. vccn1	0.3459	0.3397	0.006222	0.002612	976	728	3.369	5593
WT vs. vccn1kea3-1	0.3459	0.3128	0.03316	0.002628	976	712	17.84	5593
WT vs. vccn1kea3-1nhd1-3	0.3459	0.3089	0.037	0.002612	976	728	20.04	5593
nhd1-3 vs. nhd1-4	0.348	0.3701	-0.02207	0.003405	856	344	9.164	5593
nhd1-3 vs. kea3-1	0.348	0.308	0.04003	0.002697	856	720	20.99	5593
nhd1-3 vs. kea3-1nhd1-3	0.348	0.3024	0.04562	0.00284	856	600	22.72	5593
nhd1-3 vs. vccn1	0.348	0.3397	0.008316	0.002689	856	728	4.374	5593
nhd1-3 vs. vccn1kea3-1	0.348	0.3128	0.03525	0.002705	856	712	18.43	5593
nhd1-3 vs. vccn1kea3-1nhd1-3	0.348	0.3089	0.0391	0.002689	856	728	20.56	5593
nhd1-4 vs. kea3-1	0.3701	0.308	0.0621	0.003496	344	720	25.12	5593
nhd1-4 vs. kea3-1nhd1-3	0.3701	0.3024	0.06768	0.003607	344	600	26.54	5593
nhd1-4 vs. vccn1	0.3701	0.3397	0.03038	0.00349	344	728	12.31	5593
nhd1-4 vs. vccn1kea3-1	0.3701	0.3128	0.05732	0.003503	344	712	23.14	5593
nhd1-4 vs. vccn1kea3-1nhd1-3	0.3701	0.3089	0.06116	0.00349	344	728	24.79	5593
kea3-1 vs. kea3-1nhd1-3	0.308	0.3024	0.005589	0.002948	720	600	2.681	5593
kea3-1 vs. vccn1	0.308	0.3397	-0.03171	0.002803	720	728	16	5593
kea3-1 vs. vccn1kea3-1	0.308	0.3128	-0.004777	0.002819	720	712	2.397	5593
kea3-1 vs. vccn1kea3-1nhd1-3	0.308	0.3089	-0.000932	0.002803	720	728	0.4702	5593
kea3-1nhd1-3 vs. vccn1	0.3024	0.3397	-0.0373	0.002941	600	728	17.94	5593
kea3-1nhd1-3 vs. vccn1kea3-1	0.3024	0.3128	-0.01037	0.002956	600	712	4.96	5593
kea3-1nhd1-3 vs. vccn1kea3-1nhd1-3	0.3024	0.3089	-0.006521	0.002941	600	728	3.136	5593
vccn1 vs. vccn1kea3-1	0.3397	0.3128	0.02693	0.002811	728	712	13.55	5593
vccn1 vs. vccn1kea3-1nhd1-3	0.3397	0.3089	0.03078	0.002795	728	728	15.57	5593
vccn1kea3-1 vs. vccn1kea3-1nhd1-3	0.3128	0.3089	0.003845	0.002811	712	728	1.934	5593
