## Supplementary material for "Na^+^/H^+^ antiport across the thylakoid membrane is functionally conserved in the Chloroplastida *Arabidopsis*": Table S5

### Sheet: Primer
Primer	Sequence
NHD1_fwd1	ACTAGTAAAATGGCGGTGTTTCCTATCGG
NHD1_fwd2	CACTCGGAAGCCAAAGACA
NHD1_rev	CACTACCACACCTCCTAGAAGT
kea3_fwd	CACCATGGCAATTAGTACTATGTTAGG
kea3_rev	CAGGCCTTGAATGAAAGAGGAATTC
vccn1_fwd	GCTGCAATGTAACGAAGAAGC
vccn1_rev	CATGTCATGTGAAGTGAAGTGAAG
Fish2_RB	CAGTCATAGCCGAATAGCCTCTCCA
Salk_LB	ATTTTGCCGATTTCGGAAC
Sail_LB	TAGCATCTGAATTTCATAACCAATCTCGATACAC
Gabi_LB	CCCATTTGGACGTGAATGT
